# Exploring the effects of metformin on the body by urine proteome

**DOI:** 10.1101/2024.12.30.630710

**Authors:** Yuzhen Chen, Haitong Wang, Minhui Yang, Ziyun Shen, Youhe Gao

**Author notes:** Corresponding author: Prof. Youhe Gao;.

## Abstract

Metformin is the first-line medication for treating type 2 diabetes mellitus (T2DM), with over 200 million patients taking it daily. Its effects are extensive and play a positive role in multiple areas. Can we explore its effects and potential mechanisms by urine proteome? In this study, a total of 166 differential proteins were identified after rats were given a dose of 150 mg/(kg·d) of metformin for 5 consecutive days, including complement component C6, pyruvate kinase, coagulation factor X, growth differentiation factor 15 (GDF15), carboxypeptidase A4, chymotrypsin-like elastase family member 1, and L-lactate dehydrogenase C chain (LDH-C). Several of these proteins have been reported to be directly affected by metformin or associated with the effects of metformin. Several biological pathways enriched by the differential proteins or proteins where the differentially modified peptides are located have been reported to be associated with metformin, including glutathione metabolic process, negative regulation of gluconeogenesis, and renin-angiotensin system. Additionally, some significantly enriched biological pathways that have not been reported to be related to the effects of metformin may provide clues for the study of metformin’s potential mechanisms. In conclusion, the application of urine proteome offers a comprehensive and systematic approach to exploring both the known and unknown effects of drugs, thus opening a new window to study the mechanisms of metformin.
