## Appendix 1, Appendix 2, Appendix 3, Appendix 4 for "Exploring the effects of metformin on the body by urine proteome": Appendix 1. Differentially modified peptides.xlsx

### Sheet: Sheet1
UniProt ID	Peptide	Modification	The average value of the peptide spectrum in the control group	The average value of the peptide spectrum in the treated group	FC	p-value
O70244	VSDGSGTGMGFQAR	0,mTRAQ[AnyN-term]	0.4	2.55556	6.38889	0.0195914
P00758	CVEAHKEEVTDLMLCAGEMDGGKDTCK	15,Cys->Arg[C];26,Carbamidomethyl[C]	1.2	0	0	0.0326779
	NNLYEDEPFAQHR	1,Ammonia-loss[N]	2.4	5.44444	2.26852	0.00313139
P00762	LGEHNINVLEGDEQFINAAK	1,Xle->Cys[L]	0.8	4	5	0.000439992
	LGEHNINVLEGDEQFINAAK	10,Cation_Fe[II][E]	0.4	2.66667	6.66667	0.0085621
	LGEHNINVLEGDEQFINAAK	6,Xle->Cys[I]	0.8	2.33333	2.91667	0.04044
P00787	FYNVDISYLK	0,Succinyl_2H(4)[AnyN-term]	0.6	3	5	0.0315336
P00884	ISDQCPSSLAIQENANALAR	5,Dioxidation[C]	11.8	7.88889	0.66855	0.0227293
P01048	GCFQPIPMDSSDLKPVLK	2,Acetyl[C]	0.2	1.33333	6.66667	0.00726088
P01835	DGVLDSVTDQDSK	1,Cation_Ni[II][D]	0.2	1.66667	8.33333	0.0378723
	GVLDSVTDQDSKDSTYSMSSTLSLTK	14,AEBS[S]	0.2	1.22222	6.11111	0.0113522
	RDGVLDSVTDQDSK	14,EQIGG[K]	0.6	3.44444	5.74074	0.00613876
	RDGVLDSVTDQDSK	4,Carbonyl[V]	0.8	3.11111	3.88889	0.01435
	RDGVLDSVTDQDSK	9,Carbamyl[T]	0.2	1.11111	5.55556	0.0444479
	STYSMSSTLSLTK	1,MeMePhosphorothioate[S]	43.8	72	1.64384	0.0325808
P01836	DGVLDSVTDQDSK	1,Cation_Ni[II][D]	0.2	1.66667	8.33333	0.0378723
	GVLDSVTDQDSKDSTYSMSSTLSLTK	14,AEBS[S]	0.2	1.22222	6.11111	0.0113522
	RDGVLDSVTDQDSK	14,EQIGG[K]	0.6	3.44444	5.74074	0.00613876
	RDGVLDSVTDQDSK	4,Carbonyl[V]	0.8	3.11111	3.88889	0.01435
	RDGVLDSVTDQDSK	9,Carbamyl[T]	0.2	1.11111	5.55556	0.0444479
	STYSMSSTLSLTK	1,MeMePhosphorothioate[S]	43.8	72	1.64384	0.0325808
P02650	NEVNTMLGQSTEELR	6,Met->His[M]	0	1.55556	∞	0.00807908
P02651	VEQLQKTDVTQQLNTLFQDK	0,NIC[AnyN-term](ICPL[AnyN-term])	0	1.55556	∞	0.0112355
P02761	DVLENSLGFK	0,CLIP_TRAQ_4[AnyN-term]	0	1.11111	∞	0.00706284
	DVLENSLGFK	0,GIST-Quat_2H(9)[AnyN-term]	0.4	3.66667	9.16667	0.00286688
	EDGEYFVEYDGGNTFTILK	0,NDA[AnyN-term]	37	106.556	2.87988	0.0179086
	EENGSMRVFMQHIDVLENSLGFK	0,DiLeu4plex[AnyN-term]	0.2	1.55556	7.77778	0.0242791
	EENGSMRVFMQHIDVLENSLGFK	5,BEMAD_ST_2H(6)[S]	0	4.77778	∞	0.0124338
	FMQHIDVLENSLGFK	0,Carboxymethyl[AnyN-term]	0.8	4.22222	5.27778	0.0187579
	FMQHIDVLENSLGFK	3,serotonylation[Q]	0	1.11111	∞	0.00706284
	FMQHIDVLENSLGFK	4,monomethylphosphothione[H]	3.6	14.7778	4.10494	0.0193377
	FVEYDGGNTFTILK	1,Phe->Arg[F]	0	0.777778	∞	0.00807908
	GDWFSIVVASNKR	0,CLIP_TRAQ_4[AnyN-term]	0.4	1.66667	4.16667	0.0357381
	GEYFVEYDGGNTFTILK	0,Galactosyl[AnyN-term]	0.2	1.11111	5.55556	0.0444479
	HIDVLENSLGFK	0,Piperidine[AnyN-term]	0.8	3.44444	4.30556	0.00153624
	IDVLENSLGFK	0,ISD_z+2_ion[AnyN-term];6,Deamidated[N]	0	0.666667	∞	0.0222039
	IDVLENSLGFK	1,Xle->Cys[I]	0	1.33333	∞	0.0285092
	IDVLENSLGFK	2,Asp->Thr[D]	1.8	5.55556	3.08642	0.00750088
	IDVLENSLGFK	2,Cation_Na[D]	1.2	4.88889	4.07407	0.00466159
	KIEENGSMR	0,Pyridylacetyl[AnyN-term](Phenylisocyanate[AnyN-term])	0.2	4.33333	21.6667	0.018675
	KTPEDGEYFVEYDGGNTFTILK	10,Carbonyl[V]	9.8	23.8889	2.43764	0.0125901
	KTPEDGEYFVEYDGGNTFTILK	9,Phe->CamCys[F]	2.4	6.11111	2.5463	0.0470969
	LCEAHGITR	0,CAF[AnyN-term]	14.2	41.7778	2.9421	0.0132642
	LNGDWFSIVVASNK	7,Formyl[S](Ser->Asp[S])	0.8	3.55556	4.44444	0.0456846
	LYLVAYKTPEDGEYFVEYDGGNTFTILK	7,AFB1_Dialdehyde[K]	0	1.44444	∞	0.0499124
	MQHIDVLENSLGFK	0,TNBS[AnyN-term]	0	2.66667	∞	0.0192562
	MQHIDVLENSLGFK	5,Cation_Na[D]	3.2	5.88889	1.84028	0.0481689
	NGETFQLMVLYGR	4,Dehydrated[T]	1.2	10.4444	8.7037	0.0104912
	PEDGEYFVEYDGGNTFTILK	0,ESP_2H(10)[AnyN-term]	0.2	1.44444	7.22222	0.0438299
	PEDGEYFVEYDGGNTFTILK	10,CLIP_TRAQ_4[Y]	2.4	7.22222	3.00926	0.0343256
	PEDGEYFVEYDGGNTFTILK	6,CLIP_TRAQ_4[Y]	18.2	28.2222	1.55067	0.0269342
	PEDGEYFVEYDGGNTFTILK	6,Methylphosphonate[Y]	130.2	78.8889	0.605905	0.0429605
	RVFMQHIDVLENSLGFK	0,Pyridylacetyl[AnyN-term](Phenylisocyanate[AnyN-term])	3.6	8.55556	2.37654	0.00695355
	SMRVFMQHIDVLENSLGFK	0,NDA[AnyN-term]	0	3.88889	∞	0.0051396
	TPEDGEYFVEYDGGNTFTILK	0,Unknown_248[AnyN-term]	0	1.22222	∞	0.0383983
	VFMQHIDVLENSLGFK	0,Carbamyl[AnyN-term]	0.6	4.33333	7.22222	0.0268265
	VFMQHIDVLENSLGFK	0,Carboxymethyl[AnyN-term]	4.4	15.4444	3.5101	0.0329395
	VFMQHIDVLENSLGFK	1,Carbonyl[V]	5.4	9.77778	1.8107	0.0209999
	VFMQHIDVLENSLGFK	1,Val->Thr[V]	39	59.5556	1.52707	0.0387453
	VFMQHIDVLENSLGFK	2,Phe->CamCys[F]	9.2	16.1111	1.75121	0.048325
	VFMQHIDVLENSLGFK	5,Acetyl_2H(3)[H]	5.6	0.888889	0.15873	0.0249511
	VFMQHIDVLENSLGFK	5,Delta_H(6)C(3)O(1)[H]	0.2	2.22222	11.1111	0.0359097
	VFMQHIDVLENSLGFK	5,monomethylphosphothione[H]	0	1.88889	∞	0.00126037
	WFSIVVASNK	0,NDA[AnyN-term]	0.2	1.88889	9.44444	0.0347472
P02770	AMCTSFQENPTSFLGHYLHEVAR	0,C+12[AnyN-term]	0	1.11111	∞	0.0403507
	CTSFQENPTSFLGHYLHEVAR	7,Asn->Thr[N]	0.2	1.44444	7.22222	0.0136045
	DNIPADLPSIAADFVEDK	0,glycidamide[AnyN-term]	5	11.7778	2.35556	0.0138534
	DQLKTVMGDFAQFVDK	5,HexNAc[T]	3.4	0.666667	0.196078	0.0383998
	PNAEFAEITK	0,Diethylphosphate[AnyN-term]	0	1.44444	∞	0.0375019
	QRPEAEAMCTSFQENPTSFLGHYLHEVAR	9,MTSL[C]	0	1.44444	∞	0.0260247
	TEDQLKTVMGDFAQFVDK	2,Glu->Cys[E]	3.8	9.22222	2.4269	0.0459654
P02780	LVKPYVQDHFTEK	2,Carbonyl[V]	0	1.33333	∞	0.0114246
	TLHDYMKLVKPYVQDHFTEK	0,Biotin_Thermo-21328[AnyN-term]	0.8	0	0	0.0161301
P02782	SEEELKKELEMYNAPPAAVEAK	16,Pro->Thr[P]	0.8	0	0	0.0161301
	SEEELKKELEMYNAPPAAVEAK	7,Propionyl_13C(3)[K]	16.6	1.55556	0.0937082	0.0479469
P04937	TGLDSPTGFDSSDVTANSFTVHWVAPR	6,Pro->Asn[P]	1.6	0.222222	0.138889	0.021311
P05371	QEFSDNELQELSTQGSR	0,Unknown_162[AnyN-term]	0.4	2.33333	5.83333	0.0277621
P06238	QAFQPFFVELTMPYSVIR	0,Gln->pyro-Glu[AnyN-termQ]	3.6	0.222222	0.0617284	0.0131293
P06760	DAVSGLHEDPPR	0,dNIC[AnyN-term]	0	2.66667	∞	0.0441898
	ESGPTLDMPVPSSFNDITQEAELR	11,Pro->Asn[P]	0	1.66667	∞	0.0133491
	ESGPTLDMPVPSSFNDITQEAELR	9,Pro->Asn[P]	1.2	4	3.33333	0.029839
	LLENYHLILDEK	0,TMT6plex[AnyN-term]	0	1	∞	0.0170717
	MFSEEYQTALLENYHLILDEK	0,ISD_z+2_ion[AnyN-term];1,Oxidation[M]	0	2.66667	∞	0.0192562
	MFSEEYQTALLENYHLILDEK	5,Glu->Met[E]	0	1.33333	∞	0.0285092
	MFSEEYQTALLENYHLILDEK	7,Deamidated[Q]	0	1.33333	∞	0.0352652
	TTPTTYIDDITVTTDVDR	3,Pro->Ser[P]	0	5.55556	∞	0.0148121
P06866	VMPICLPSK	0,ISD_z+2_ion[AnyN-term];5,Carbamidomethyl[C]	0	0.888889	∞	0.0352652
P07171	LLPVQENFLLK	1,Xle->Glu[L]	1.2	3.44444	2.87037	0.0453191
P07522	DNADLSKEVASLDNSPK	6,Phospho[S]	14.6	8.22222	0.563166	0.0260824
P07632	GPVQGVIHFEQK	0,CAF[AnyN-term]	0.2	5.22222	26.1111	0.00819275
P08649	LQETAGWLLGQQLDDGSFHDPCPVIHR	22,Carbamidomethyl[C]	0.2	1.44444	7.22222	0.0273677
P08721	VSDEQYPDATDEDLTSR	0,NHS-LC-Biotin[AnyN-term]	0.2	6.77778	33.8889	0.0494802
P08723	YKEFLLEDGEHVTQVSGTR	2,Lys->Met[K]	0	1	∞	0.0277844
P08932	GCFQPIPMDSSDLKPVLK	2,Acetyl[C]	0.2	1.33333	6.66667	0.00726088
P09005	LDVAETGTEATAATGVATVIR	0,SPITC_13C(6)[AnyN-term]	0.2	2.44444	12.2222	0.0487256
P10959	AISESGVVLTTNLDKK	0,Methyl_2H(3)13C(1)[AnyN-term]	5	10.2222	2.04444	0.0335492
	GNWAHLDQLAALR	3,Trp->Oxolactone[W]	0	2.88889	∞	0.0467454
	QTVQGDHGDEIFSVFGTPFLK	1,serotonylation[Q]	0	0.666667	∞	0.0222039
P12346	DGGGDVAFVK	1,Cation_Na[D]	1	4.66667	4.66667	0.0112036
P13432	NPPTQLHSTEQANTK	0,Succinyl[AnyN-term]	0	2.66667	∞	0.005456
	WQLTAPDPTPLSNPPTQLHSTEQANTK	19,His->Xle[H]	4.8	0.777778	0.162037	0.0492197
P14046	QAFQPFFVELTMPYSVIR	0,Gln->pyro-Glu[AnyN-termQ]	3.6	0.222222	0.0617284	0.0131293
P15083	QSSVSCDQSSQIVSMTLNPVKK	6,Carbamidomethyl[C]	14.8	9.66667	0.653153	0.0305442
P15684	KGASVLRMLSSFLTEDLFK	5,Carbonyl[V]	0	0.888889	∞	0.0207114
P17475	AFSVNFADSEEAKK	2,Phe->Asp[F]	0	1.33333	∞	0.00171287
	FSVNFADSEEAKK	1,Phe->Trp[F]	0.6	2.22222	3.7037	0.048104
	SLPPQVKFDHPFIFMIVESETQSPLFVGK	13,Xle->Cys[I]	0.2	2.11111	10.5556	0.0232276
P20059	ECHRGECQSEGVLFFQGNR	9,Glucuronyl[S]	0	0.666667	∞	0.0222039
	FNPVTGEVPPR	0,C+12[AnyN-term]	0.8	0	0	0.0161301
	LPAAHETVAK	0,SPITC_13C(6)[AnyN-term]	0.2	1.44444	7.22222	0.00830908
P22282	FYNLKRTPGETMYYISLPGSVR	5,Xlink_DST[56][K]	0.2	2.66667	13.3333	0.00590566
	GMEIFEKNFIDK	0,Carbamyl[AnyN-term]	8	3.55556	0.444444	0.036347
	ICYFVVYPDYIEQNIHAVR	0,Unknown_250[AnyN-term]	0	1	∞	0.0277844
	LDNCPFEEQTEQLKREICYFVVYPDYIEQNIHAVR	16,Cation_Na[E]	1.8	0.222222	0.123457	0.0293756
P22283	EICYFQLYPDYIEQNIR	3,Xlink_SMCC[219][C]	0.8	0.111111	0.138889	0.021311
P23680	PSIVLGQEQDTYGGGFDK	2,Hex[S]	0.2	2.33333	11.6667	0.043281
	SPSIVLGQEQDTYGGGFDK	0,Propionamide[AnyN-term]	0.2	1.55556	7.77778	0.0307793
	SPSIVLGQEQDTYGGGFDK	1,O-Et-N-diMePhospho[S]	0	0.666667	∞	0.0222039
	SSPSIVLGQEQDTYGGGFDK	9,Gln->Xle[Q]	0	1.22222	∞	0.00544251
P23785	LNTGAWGCCPFTK	8,Carbamidomethyl[C];9,Carbamidomethyl[C]	15.8	8.66667	0.548523	0.0161595
P24268	FYLNRDPTGQPGGELMLGGTDSR	0,TMT6plex[AnyN-term]	0	2.11111	∞	0.0162418
P27590	STDYGAGYSCDSDMHGWYR	1,monomethylphosphothione[S]	0	0.888889	∞	0.0207114
P28826	LSQVLSGPENDHSNMGQCK	10,Deamidated[N];18,Carbamidomethyl[C]	2.8	1.44444	0.515873	0.0448066
P29598	QFVQECMVQDCSLSK	0,Gln->pyro-Glu[AnyN-termQ];6,Carbamidomethyl[C];11,Carbamidomethyl[C]	0.2	3.66667	18.3333	0.0446027
P31211	ESSNSHRGLAPTNVDFAFNLYQR	0,CLIP_TRAQ_2[AnyN-term]	4.4	0.555556	0.126263	0.00301323
	GLAPTNVDFAFNLYQR	0,Methyl_2H(3)13C(1)[AnyN-term]	0.4	2.11111	5.27778	0.0331628
P32038	DEVVQVLLGAHSLSSPEPYK	3,Val->Ser[V]	0	1.44444	∞	0.0436173
	HLYDVQSVVLHPGSRPD	15,Delta_H(6)C(7)O(4)[R]	0.2	1.88889	9.44444	0.0183566
P36373	CSSNNYQVWLGR	1,Trioxidation[C]	0	1	∞	0.0277844
	KPGDDHSNDLMLLHLSQPADITDGVK	23,Dehydrated[D]	1.2	0.222222	0.185185	0.00401642
	PGDDHSNDLMLLHLSQPADITDGVK	0,CAF[AnyN-term]	0	0.888889	∞	0.0207114
P36953	ADCIINANKDDRPEDLSLR	3,Sulfo[C]	0.2	2.33333	11.6667	0.0267352
	IANDAIQDMLCDMK	9,Oxidation[M];11,Carbamidomethyl[C]	1.8	0	0	0.0213116
P42854	GLHDPTLGQEPNR	6,Hex(1)Pent(1)[T]	0	2.77778	∞	0.000332118
	SSGNSGQNVWIGLHDPTLGQEPNR	1,Formyl[S](Ser->Asp[S])	0	2.44444	∞	0.0448403
P47728	LLPVQENFLLK	1,Xle->Glu[L]	1.2	3.44444	2.87037	0.0453191
P50115	MVTTECPQFVQNK	6,Carbamidomethyl[C]	0	4.55556	∞	0.0403322
P50123	ADPSQPPSALGYTWNIPIK	6,Pro->Asp[P]	2.8	0.888889	0.31746	0.0301902
	ETNLLYDPLLSASSNQQR	3,Asn->His[N]	1.6	6.44444	4.02778	0.00956222
	NWGLVTYRETNLLYDPLLSASSNQQR	7,dichlorination[Y]	4.8	0.333333	0.0694444	0.0395885
P80067	LVGYGKDPVTGLDYWIVK	4,Bromo[Y]	0	0.888889	∞	0.0352652
P81827	DEICAWVVVTTR	4,Sulfo[C]	0	1.22222	∞	0.0383983
	EICAWVVVTTR	0,Dansyl[AnyN-term]	0	2.77778	∞	0.0358666
	ICQTYPDEICAWVVVTTR	10,Carbamidomethyl[C]	0	14.5556	∞	0.0152535
	ICQTYPDEICAWVVVTTR	2,Carbamidomethyl[C]	0	1.66667	∞	0.0166831
	PDEICAWVVVTTR	5,Cys->Lys[C]	3.2	0.555556	0.173611	0.0497076
	RICQTYPDEICAWVVVTTR	3,GG[C](Dicarbamidomethyl[C]);11,Carbamidomethyl[C]	4	1.22222	0.305556	0.0318097
P81828	CFRCTSFDSTGFCHVGR	1,Carbamidomethyl[C];4,GG[C](Dicarbamidomethyl[C]);13,Carbamidomethyl[C]	0	1.55556	∞	0.0431107
	DEICAWVVVTTR	4,Sulfo[C]	0	1.22222	∞	0.0383983
	EICAWVVVTTR	0,Dansyl[AnyN-term]	0	2.77778	∞	0.0358666
	PDEICAWVVVTTR	5,Cys->Lys[C]	3.2	0.555556	0.173611	0.0497076
	QCFRCTSFDSTGFCHVGR	2,GG[C](Dicarbamidomethyl[C]);5,Carbamidomethyl[C];14,Carbamidomethyl[C]	0	0.777778	∞	0.0431107
	QKCQTYPDEICAWVVVTTR	0,Gln->pyro-Glu[AnyN-termQ];11,Carbamidomethyl[C]	19	6.55556	0.345029	0.0195796
P83121	DEICAWVVVTTR	4,Sulfo[C]	0	1.22222	∞	0.0383983
	EICAWVVVTTR	0,Dansyl[AnyN-term]	0	2.77778	∞	0.0358666
	HICQTYPDEICAWVVVTTR	0,CAF[AnyN-term]	0	1.33333	∞	0.0497356
	ICQTYPDEICAWVVVTTR	10,Carbamidomethyl[C]	0	14.5556	∞	0.0152535
	ICQTYPDEICAWVVVTTR	2,Carbamidomethyl[C]	0	1.66667	∞	0.0166831
	PDEICAWVVVTTR	5,Cys->Lys[C]	3.2	0.555556	0.173611	0.0497076
P85971	WTLGFCDER	6,Carbamidomethyl[C]	7.2	2	0.277778	0.0152467
P98158	CAADGSPPLLLLPENVR	0,Amidine[AnyN-term]	4.4	1.55556	0.353535	0.026375
	CESNEWQCANKR	1,Carbamidomethyl[C];8,Carbamidomethyl[C]	4.4	0.777778	0.176768	0.00262183
	GCSYPPCHANQFTCQNGR	7,GG[C](Dicarbamidomethyl[C]);14,Carbamidomethyl[C];16,Deamidated[N]	1	0	0	0.0341094
	MTHPFGLTVFK	1,Oxidation[M]	1	0	0	0.0341094
	NCQASGTCQPTQFR	2,Carbamidomethyl[C];8,Carbamidomethyl[C]	6.8	3	0.441176	0.0119576
	NPCASASCSHLCLLSAQAPR	3,Carbamidomethyl[C];8,Carbamidomethyl[C];12,Carbamidomethyl[C]	3	1.33333	0.444444	0.0359541
	QIISNLNNPR	0,Gln->pyro-Glu[AnyN-termQ]	18.8	12.3333	0.656028	0.0136604
	TLIANDGTPLGVGFPVGIAVDPAR	6,Cation_Na[D]	3	0.888889	0.296296	0.0144183
	VLVVNPWLTQVR	2,Xle->Glu[L]	1	0.111111	0.111111	0.0452247
Q01177	CQSWVSMTPHSHSKTPANFPDAGLEMNYCR	0,NDA[AnyN-term];1,Carbamidomethyl[C];29,Carbamidomethyl[C]	1.2	6	5	0.014038
Q03626	HPTYCYEMNMVVLSAPAVESELSPR	5,Carbamidomethyl[C]	2.8	0.444444	0.15873	0.00500815
	QAFQPFFVELTMPYSVIR	0,Gln->pyro-Glu[AnyN-termQ]	3.6	0.222222	0.0617284	0.0131293
Q62867	LDLNDAQYETLFR	1,Xle->Met[L]	0	0.888889	∞	0.0207114
Q63041	IHFLLNEDALK	1,Xle->Gln[I]	2	0.111111	0.0555556	0.0245667
	NGCFQQSGSLLNNAMK	0,AccQTag[AnyN-term]	0.2	1.22222	6.11111	0.0200706
	QSIYNLLPQKAEQGAYLGPLPYK	0,TNBS[AnyN-term]	0	3.55556	∞	0.0232507
	SIFNSGSHVLPLEQGK	2,Xle->Tyr[I]	0.2	1.88889	9.44444	0.0303726
	TQEIRIHFLLNEDALK	4,Xle->Tyr[I]	0.2	3.11111	15.5556	0.0461533
Q63257	LSFPVNTLTSGVR	0,C+12[AnyN-term]	0.4	5.22222	13.0556	0.0105249
Q64230	DDADWVHEDSSQPGQVDHTLVG	19,Pentose[T]	0	0.777778	∞	0.00807908
Q64240	AFAELWAFDAAQGK	0,ISD_z+2_ion[AnyN-term]	2.8	13.1111	4.68254	0.00280403
	KEDSCQLNYSEGPCLGMQQK	5,Carbamidomethyl[C];14,Carbamidomethyl[C]	1.4	6.66667	4.7619	0.0198373
Q64319	DTPQSNAVSIPAPEEPQLK	2,Thr->Pro[T]	13.2	7	0.530303	0.03372
	LSKGVDGFSFDAVK	3,BDMAPP[K]	11.6	3.22222	0.277778	0.0295253
Q6IE52	QAFQPFFVELTMPYSVIR	0,Gln->pyro-Glu[AnyN-termQ]	3.6	0.222222	0.0617284	0.0131293
Q6IFV4	QSVEADINGLR	0,ISD_z+2_ion[AnyN-term]	1.6	5	3.125	0.00527452
Q6IFW6	QSVEADINGLR	0,ISD_z+2_ion[AnyN-term]	1.6	5	3.125	0.00527452
Q6IRK9	TYPDTDSFNTVAEITGSK	0,Methyl_2H(3)13C(1)[AnyN-term]	13	4.44444	0.34188	0.0166286
Q6P7A9	THFPLDVQWNDLDYMDAR	6,Carboxy[D]	2	0.222222	0.111111	0.0290509
Q920A6	LQGDALSQLMNGPIK	0,CLIP_TRAQ_2[AnyN-term]	2	0.555556	0.277778	0.00596088
Q99041	PLTNIKFSVESLGLNNMK	0,ISD_z+2_ion[AnyN-term]	0	1.88889	∞	0.0233852
Q9ESV6	GAHQNIIPSSTGAAK	3,His->Ser[H]	8.2	1	0.121951	0.0369551
Q9R0T4	DTANWLEINPETGVISTR	0,Carbamidomethyl[AnyN-term]	10.4	6.55556	0.630342	0.0446788
	DTGVISVVTSGLDR	1,Cation_Na[D]	6.8	10.7778	1.58497	0.0131607
	TGPGADKPPVGVFIIER	0,SPITC[AnyN-term]	0	2.22222	∞	0.00578759
D4A6T6	CGSLIDEVLR	0,Methyl_2H(2)[AnyN-term]	11.6	3.22222	0.277778	0.0498367
A0A096MIX6	DVDKLNGDWFSIVVASDKR	11,Pentose[S]	0.2	3.22222	16.1111	0.0419247
	EYFIEYDGGNTFTILK	0,Diethylphosphate[AnyN-term]	0.2	1.88889	9.44444	0.0148321
	FFVQHIDVLENSLGFK	3,Val->Glu[V]	17	40.5556	2.38562	0.0475945
	FFVQHIDVLENSLGFK	5,Dimethylphosphothione[H]	1.4	12.4444	8.88889	0.0165722
	FVQHIDVLENSLGFK	0,Succinyl[AnyN-term]	0	2.55556	∞	0.010274
	NGEAFQLMELYGR	0,Methyl_2H(3)13C(1)[AnyN-term]	0.4	6.77778	16.9444	0.0353885
	PKIGEYFLEYDGGNTFTILK	0,NDA[AnyN-term]	0	1.33333	∞	0.00721228
	QLMELYGRTKDLSSDIK	0,CAF[AnyN-term]	1	17.7778	17.7778	0.0250058
	QNGSMRFFVQHIDVLENSLGFK	0,Diisopropylphosphate[AnyN-term]	8.6	2.66667	0.310078	0.00100928
	RFFVQHIDVLENSLGFK	0,Succinyl_2H(4)[AnyN-term]	0	0.888889	∞	0.0352652
A0A096MJR3	CTEFSLVAYK	1,Cys->Tyr[C]	0	1.55556	∞	0.0278433
	ENGVCTEFSLVAYK	5,Carbamidomethyl[C]	0	11.7778	∞	0.0192982
	LMDLYSRTKDLSSDIK	0,GIST-Quat_2H(3)[AnyN-term]	0	1.77778	∞	0.0241191
	NGEYFVEYDGGNTFNILK	4,Tyr->Arg[Y]	0	0.777778	∞	0.00807908
A0A096MK41	GHAEEASFERGNLDVDKLNGDWFSIVVASNK	8,Phe->CamCys[F]	0.8	3.22222	4.02778	0.0412262
	TDYDRYVMFHLVNFK	5,Arg->Phe[R]	0.2	2.77778	13.8889	0.0311403
A0A0G2JTC1	SGWSEHSDPLELVVTGLYSK	0,SPITC_13C(6)[AnyN-term]	0.2	1	5	0.0418382
	TNKAQFLISSIEQQHGGIYR	10,Hex(1)Pent(1)[S]	0	0.666667	∞	0.0222039
A0A0G2JTN2	CTEFSLVAYKTPKDGEYFVEYDGGNTFTILK	1,MTSL[C]	1.2	4	3.33333	0.0313643
	EFSLVAYKTPKDGEYFVEYDGGNTFTILK	14,GluGluGlu[E]	0	0.666667	∞	0.0222039
	LCVAHGITR	2,Diethylphosphothione[C]	0	0.666667	∞	0.0222039
	TPKDGEYFVEYDGGNTFTILK	0,Unknown_248[AnyN-term]	0.2	2	10	0.0214131
	VAHGITRDNIIDLTK	0,Galactosyl[AnyN-term]	0	0.777778	∞	0.0231978
A0A0G2KAF5	CAASGPQPFLLFANSQDIR	1,DNCB_hapten[C]	0.8	5.88889	7.36111	0.000498703
	SCAASGPQPFLLFANSQDIR	2,Cys->His[C]	0	2.66667	∞	0.0268863
A0A0G2KAJ7	DPIDEYTTVPGR	0,ICPL_13C(6)2H(4)[AnyN-term]	0	1.22222	∞	0.0226046
	TITVSSQYPDGEGGR	0,Methyl[AnyN-term]	1.8	0.444444	0.246914	0.0176103
	TTNSLSVAWDHADGPVQQYR	1,PhosphoHex(2)[T]	0	1.22222	∞	0.0302015
A0A8I5YBI0	TKVADYMNHLIDIGVAGFR	0,Dimethyl_2H(4)[AnyN-term]	4.2	0.777778	0.185185	0.00934291
A0A8I5YBU2	EEASSTTGNRDVDKLNGDWFSIVVASDKR	0,Dimethyl_2H(6)13C(2)[AnyN-term]	2.2	0.333333	0.151515	0.0287916
A0A8I5YC95	PLKSEEFEVTK	11,FTC[K]	0	1	∞	0.0277844
A0A8I5ZKD4	TVKKYNSLGDLVQVLGTPGK	3,Dap-DSP[K]	0.4	1.66667	4.16667	0.0426668
A0A8I5ZLG5	HNLFEDEPFAQYR	3,Xle->Thr[L]	0.4	1.77778	4.44444	0.00537301
A0A8I5ZMB4	DLYKQIDLNSVLQK	0,Methylthio[AnyN-term]	0	1.22222	∞	0.0383983
A0A8I5ZMT8	GEIVLTQSPTTMAASPGEK	2,Cation_Li[E]	4.6	9.88889	2.14976	0.0475364
	IVLTQSPTTMAASPGEK	6,Hep[S]	4.2	0.555556	0.132275	0.0104216
A0A8I5ZN60	LLIYNTNNLQTGIPSR	5,Asn->Cys[N]	1.4	8.88889	6.34921	0.0350523
	WLPAMRCDIQMTQSPSFLSASVGDR	7,NEIAA[C]	1.4	6.66667	4.7619	0.0412308
A0A8I5ZQ09	GATSLADGVPSR	0,Hex[AnyN-term]	0	1.22222	∞	0.0226046
A0A8I5ZR79	SSDPDYLAAVDK	0,C+12[AnyN-term]	8	4.44444	0.555556	0.0155755
A0A8I5ZU41	GLLDLALEKDYVR	0,Triton[AnyN-term]	7.4	4.33333	0.585586	0.0174861
A0A8I5ZVJ7	FSGSGSGSDFTLK	1,Phe->Trp[F]	1	3.88889	3.88889	0.0172697
A0A8I6A2S5	IESSSSHVSEGQSLDLNCLVAGQTHPQISWHK	18,Carbamidomethyl[C]	9.4	6.11111	0.650118	0.0204805
A0A8I6A4N7	WLHGAQCDIQMTQSPPSLSASLGDK	7,Diethylphosphothione[C]	0.4	5.88889	14.7222	0.00895048
A0A8I6A9N8	EAEVKEVNAMVGSDVELR	0,Phenylisocyanate_2H(5)[AnyN-term]	0.4	10.8889	27.2222	0.0117036
A0A8I6AAG1	VSTSLESTVK	0,Succinyl[AnyN-term]	12.2	5.22222	0.428051	0.0480522
A0A8I6AAY0	ASQNVGTNVDWYQQK	5,Val->Glu[V]	0	1.88889	∞	0.0265143
	TVMTQSPTSMFISVGDR	0,ICPL_13C(6)[AnyN-term]	1.6	0.222222	0.138889	0.021311
A0A8I6AB30	EACFQQEGPQLIMR	0,Propyl[AnyN-term]	1	0	0	0.0341094
A0A8I6ABS4	GEYFVEHDGGNTFTILK	0,Pyridylacetyl[AnyN-term](Phenylisocyanate[AnyN-term])	0.2	2.11111	10.5556	0.014629
	GEYFVEHDGGNTFTILK	1,Gly->Phe[G]	0	5.77778	∞	0.0459595
	YKTPKDGEYFVEHDGGNTFTILK	3,Hex(1)HexNAc(1)[T]	0	3.44444	∞	0.0453243
A0A8I6AHL9	GNPHTEFLLNAYHSK	0,TNBS[AnyN-term]	0.4	2.55556	6.38889	0.013396
A0A8I6AJN1	DGETFQLMNLLGR	8,Oxidation[M]	0	5.44444	∞	0.0461861
	EENGSMRVFVQHIDVLENSLGFK	0,Dansyl[AnyN-term]	11.8	20.7778	1.76083	0.0260227
	ENGSMRVFVQHIDVLENSLGFK	0,Unknown_302[AnyN-term]	2.6	13.6667	5.25641	0.0421226
	ENGSMRVFVQHIDVLENSLGFK	1,Cation_Zn[II][E]	0.4	3.11111	7.77778	0.00659111
	GETFQLMNLLGR	3,Pentose[T]	0.4	2.33333	5.83333	0.0377953
	GNLDVDKLNGDWFSIVMASDKR	9,Deamidated[N]	0.2	8.22222	41.1111	0.0399685
	LDVDKLNGDWFSIVMASDKR	0,NDA[AnyN-term]	0	0.777778	∞	0.0431107
	LDVDKLNGDWFSIVMASDKR	6,Xle->Val[L]	0	2.22222	∞	0.00846212
	NGSMRVFVQHIDVLENSLGFK	10,Diiodo[H]	20.8	38.2222	1.83761	0.019607
	VFVQHIDVLENSLGFK	0,iTRAQ4plex114[AnyN-term]	0.4	3.55556	8.88889	0.0341535
	VFVQHIDVLENSLGFK	11,Deamidated[N]	0.8	6.55556	8.19444	0.000837458
A0A8I6AMF4	SGSGSGTQFSLK	0,CAF[AnyN-term]	0.2	2.55556	12.7778	0.0382452
A0A8I6ANP0	TAKDGEYFVEYDGENTFTILK	10,Glu->Asp[E]	3.4	1.55556	0.457516	0.0188126
A0A8I6AQ74	CRASEDIYSNLAWYQQK	1,Carboxymethyl[C]	0	2.11111	∞	0.0256348
A0A8I6AQD7	TQSPASLSMAVGEK	1,FMN[T]	2.8	0.444444	0.15873	0.0390274
	TTVTQSPASLSMAVGEK	0,TMAB_2H(9)[AnyN-term]	4.6	1	0.217391	0.0139108
A0A8I6ARV9	PCTNTTAPSTYLNNPYVR	2,Carboxymethyl[C]	1.6	0	0	0.0349197
	PWLVDYGESGEQVAGFVK	0,BITC[AnyN-term]	0	1.22222	∞	0.0158006
A0A8I6GDH0	LWLHDAQCDIQMTQSPPSLSASLGDK	13,Dehydrated[T]	0	1.33333	∞	0.0164661
A0A8J8YF65	IQEPYTFPAILK	0,Methyl_2H(3)13C(1)[AnyN-term]	5	2.22222	0.444444	0.0339337
D3ZFP5	CATENTCSLDMNVFNNIK	7,MTSL[C]	3.2	8	2.5	0.0154598
D3ZIF6	CGNLNSMGICNFR	1,Carbamidomethyl[C];10,Carbamidomethyl[C]	17	9.77778	0.575163	0.0104444
	ICNFRTAVCYAHPGEVCASVLTYK	0,Acetyl[ProteinN-term];9,Carbamidomethyl[C];17,Carbamidomethyl[C]	8.8	35.2222	4.00253	0.00242958
	TVEHGSLIVSTNCCSATSFCNIVRP	14,EQAT[C]	8	2.33333	0.291667	0.0212381
	TVEHGSLIVSTNCCSATSFCNIVRP	15,Ser->Arg[S]	1.2	0.333333	0.277778	0.0460988
	TVEHGSLIVSTNCCSATSFCNIVRP	21,Asn->Trp[N]	3.8	1	0.263158	0.0411354
	VCYAHPGEVCASVLTYKDGK	10,ICAT-H[C]	0.6	2.33333	3.88889	0.0224696
D3ZJF9	GLACNPGCIITQILPEK	4,Carbamidomethyl[C];8,Carbamidomethyl[C]	3.4	0.777778	0.228758	0.0280045
D3ZYE2	LLIYGASNLESGVPAR	7,HexNAc(1)NeuAc(1)[S]	4	1	0.25	0.0297353
D4A400	ASEQILLATSHTLFIR	4,Gln->Cys[Q]	0	1	∞	0.0277844
	STLNPHWDGETLYQETR	0,Dansyl[AnyN-term]	0.6	2.88889	4.81481	0.0208026
F1LQM1	EEANSERGNLDVDKLNGDWFSIVVASNK	14,AFB1_Dialdehyde[K]	0	1.44444	∞	0.0117011
F1M8F5	EVFSQQADLSR	3,Phe->CamCys[F]	0	0.555556	∞	0.0133491
F7EY53	RDDLFVSDAFHK	0,AccQTag[AnyN-term]	0	1	∞	0.0277844
	TNFYQHLADSK	0,TMT2plex[AnyN-term]	0	1.11111	∞	0.0212445
G3V615	WDGQTAICDDGAGYCPNPGIPIGTR	8,HN3_mustard[C]	0	1.88889	∞	0.00454422
M0R620	EENGSMRVFVEHIDVLENSLGFK	0,NDA[AnyN-term]	0.6	3.66667	6.11111	0.0263273
	EHIDVLENSLGFK	1,Glu->Cys[E]	0.6	2.55556	4.25926	0.0427886
	EHIDVLENSLGFK	1,GluGluGlu[E]	2.2	8	3.63636	0.0452139
	FVEHIDVLENSLGFK	0,NDA[AnyN-term]	7.8	22.2222	2.849	0.00582467
	VDKFSIVVASDKR	0,BITC[AnyN-term]	2.2	0.666667	0.30303	0.00377926
	VFVEHIDVLENSLGFK	1,Val->Pro[V]	3.2	28.3333	8.85417	0.00218422
	VFVEHIDVLENSLGFK	5,His->Pro[H]	8	32.6667	4.08333	0.0053194
M0R7K9	GNNWSQEYGSSGR	0,TMAB_2H(9)[AnyN-term]	0	0.888889	∞	0.0352652
M0R7P3	TVEHGSLIVSTNCFSATPFCNMVHR	20,Dimethylaminoethyl[C]	3.8	1	0.263158	0.00875398
M0RBS2	ENDGEYFVEYDGENTFTILK	0,Carbamyl[AnyN-term]	1	2.55556	2.55556	0.0482411
M0RCN6	LLWVPGSTGDTVLTQSPALAVSPGER	0,SPITC_13C(6)[AnyN-term]	0.2	1.33333	6.66667	0.0298229
	TVLTQSPALAVSPGER	0,CLIP_TRAQ_2[AnyN-term]	2.2	7.11111	3.23232	0.0217994
	TVLTQSPALAVSPGER	1,Thiophospho[T]	0.4	1.88889	4.72222	0.0291404
Q6IN22	CGTVLGGPK	1,Diethylphosphothione[C]	1.2	4.33333	3.61111	0.0250405
Q78E14	FTFRIKENGVCTEFSLVADK	0,NDA[AnyN-term]	0	1.44444	∞	0.0499124
	NSLGFTFRIKENGVCTEFSLVADK	14,Val->Glu[V]	0.4	2.33333	5.83333	0.0159595
	VMFHLVNVNNGETFQLMELYGR	9,Hex(3)[N]	0	0.888889	∞	0.0352652
	VQHIDVLENSLGFTFR	3,BDMAPP[H]	6.4	2.55556	0.399306	0.0384522
Q7TQ11	IEGPIDAAFTR	0,mTRAQ[AnyN-term]	0.2	1.22222	6.11111	0.0200706
	LIQDVWGIEGPIDAAFTR	1,Xle->Glu[L]	4.6	7.55556	1.64251	0.0477221
