## Appendix 1, Appendix 2, Appendix 3, Appendix 4 for "Exploring the effects of metformin on the body by urine proteome": Appendix 2. Proteins where the differentially modified peptides are located.xlsx

### Sheet: Sheet1
UniProt ID	Protein name
P42854	Regenerating islet-derived protein 3-gamma (REG-3-gamma) (Pancreatitis-associated protein 3) (Regenerating islet-derived protein III-gamma) (Reg III-gamma) [Cleaved into: Regenerating islet-derived protein 3-gamma 16.5 kDa form; Regenerating islet-derived protein 3-gamma 15 kDa form]
P00762	Serine protease 1 (EC 3.4.21.4) (Anionic trypsin I) (Anionic trypsin-1) (Beta-trypsin) (Cationic trypsinogen) (Pretrypsinogen I) (Trypsin I) (Trypsin-1)
A0A0G2KAF5	Pro-epidermal growth factor
A0A8I6AJN1	Alpha-2u-globulin (L type)
A0A096MIX6	Alpha-2u-globulin (L type)
P02761	Major urinary protein (MUP) (Allergen Rat n I) (Alpha(2)-euglobulin) (Alpha-2u-globulin) (alpha-2u globulin PGCL1) (allergen Rat n 1) [Cleaved into: 15.5 kDa fatty acid-binding protein (15.5 kDa FABP)]
P17475	Alpha-1-antiproteinase (Alpha-1-antitrypsin) (Alpha-1-proteinase inhibitor) (Serpin A1)
M0R620	Major urinary protein 4, pseudogene 5
D3ZIF6	Urinary protein 1-like (Urinary protein 4)
P98158	Low-density lipoprotein receptor-related protein 2 (LRP-2) (Glycoprotein 330) (gp330) (Megalin)
Q64240	Protein AMBP [Cleaved into: Alpha-1-microglobulin (EC 1.6.2.-); Inter-alpha-trypsin inhibitor light chain (ITI-LC) (Bikunin) (HI-30); Trypstatin]
P31211	Corticosteroid-binding globulin (CBG) (Serpin A6) (Transcortin)
P00758	Kallikrein-1 (EC 3.4.21.35) (Gamma-NGF) (Nerve growth factor gamma chain) (PS kallikrein) (Pancreatic kallikrein) (RGK-1) (rK-1) (Tissue kallikrein) (True tissue kallikrein) (True kallikrein) [Cleaved into: Nerve growth factor gamma chain 1; Nerve growth factor gamma chain 2]
P36373	Glandular kallikrein-7, submandibular/renal (rGK-7) (EC 3.4.21.35) (Esterase B) (Kallikrein-related protein K1) (Proteinase A) (RSKG-7) (Tissue kallikrein)
G3V615	Complement factor B (EC 3.4.21.47) (C3/C5 convertase)
Q03626	Murinoglobulin-1 (Alpha-1 inhibitor 3 variant I) (Alpha-X protein)
Q6IFV4	Keratin, type I cytoskeletal 13 (Cytokeratin-13) (CK-13) (Keratin-13) (K13) (Type I keratin Ka13)
Q6IFW6	Keratin, type I cytoskeletal 10 (Cytokeratin-10) (CK-10) (Keratin-10) (K10) (Type I keratin Ka10)
A0A8I5ZLG5	tissue kallikrein (EC 3.4.21.35)
P23680	Serum amyloid P-component (SAP)
P13432	SMR1 protein (VCS-alpha 1) [Cleaved into: SMR1-related undecapeptide; SMR1-related hexapeptide; Sialorphin (SMR1-related pentapeptide); Submandibular gland peptide T (SGP-T)]
Q9R0T4	Cadherin-1 (Epithelial cadherin) (E-cadherin) (Uvomorulin) (CD antigen CD324) [Cleaved into: E-Cad/CTF1; E-Cad/CTF2; E-Cad/CTF3]
P22282	Cystatin-related protein 1 (CRP-1) (Androgen-regulated 20 kDa protein) (Prostatic 22 kDa glycoprotein P22K16/P22K20)
Q920A6	Retinoid-inducible serine carboxypeptidase (EC 3.4.16.-) (Serine carboxypeptidase 1)
P01835	Ig kappa chain C region, B allele
P01836	Ig kappa chain C region, A allele
P01048	T-kininogen 1 (Alpha-1-MAP) (Major acute phase protein) (T-kininogen I) (Thiostatin) [Cleaved into: T-kininogen 1 heavy chain (T-kininogen I heavy chain); T-kinin; T-kininogen 1 light chain (T-kininogen I light chain)]
P08932	T-kininogen 2 (Alpha-1-MAP) (Major acute phase protein) (T-kininogen II) (Thiostatin) [Cleaved into: T-kininogen 2 heavy chain (T-kininogen II heavy chain); T-kinin; T-kininogen 2 light chain (T-kininogen II light chain)]
Q64230	Meprin A subunit alpha (EC 3.4.24.18) (Endopeptidase-2) (Endopeptidase-24.18 subunit alpha) (E-24.18) (MEP-1)
P02650	Apolipoprotein E (Apo-E)
A0A096MJR3	Major urinary protein 4, pseudogene 6
P07632	Superoxide dismutase [Cu-Zn] (EC 1.15.1.1)
P20059	Hemopexin
M0R7P3	Urinary protein 2
A0A8I6A4N7	Ig-like domain-containing protein
A0A8I5YBI0	Alpha-amylase (EC 3.2.1.1)
P50123	Glutamyl aminopeptidase (EAP) (EC 3.4.11.7) (Aminopeptidase A) (AP-A) (CD antigen CD249)
A0A8I5ZMT8	Ig-like domain-containing protein
Q63257	Interleukin-4 receptor subunit alpha (IL-4 receptor subunit alpha) (IL-4R subunit alpha) (IL-4R-alpha) (IL-4RA) (CD antigen CD124)
P12346	Serotransferrin (Transferrin) (Beta-1 metal-binding globulin) (Liver regeneration-related protein LRRG03) (Siderophilin)
P02651	Apolipoprotein A-IV (Apo-AIV) (ApoA-IV) (Apolipoprotein A4)
P02780	Secretoglobin family 2A member 2 (C3.1) (Prostatein peptide C3) (Prostatic steroid-binding protein C3)
F1LQM1	Alpha-2u-globulin (L type)
A0A8I6A9N8	Inducible T-cell co-stimulator ligand
P06238	Alpha-2-macroglobulin (Alpha-2-M)
P14046	Alpha-1-inhibitor 3 (Alpha-1-inhibitor 3 variant II) (Alpha-1-inhibitor III)
Q6IE52	Murinoglobulin-2
P06760	Beta-glucuronidase (EC 3.2.1.31)
F1M8F5	Serine (or cysteine) peptidase inhibitor, clade A, member 3A
A0A8I6AHL9	Collagen type VI alpha 3 chain
P02770	Albumin
A0A8I6AQD7	Ig-like domain-containing protein
Q01177	Plasminogen (EC 3.4.21.7) [Cleaved into: Plasmin heavy chain A; Activation peptide; Angiostatin; Plasmin heavy chain A, short form; Plasmin light chain B]
A0A8I6ABS4	Alpha-2u globulin PGCL3 (Major urinary protein 4)
P85971	6-phosphogluconolactonase (6PGL) (EC 3.1.1.31)
P81827	Urinary protein 1 (UP-1) (rUP-1) (Liver regeneration-related protein LRRG05)
P83121	Urinary protein 3 (UP-3) (rUP-3)
D3ZFP5	Similar to Robo-1
A0A8I5ZR79	Beta-galactosidase (EC 3.2.1.23)
A0A8I6ARV9	Carboxypeptidase (EC 3.4.16.-)
Q78E14	Alpha-2u globulin PGCL4 (Obp3 protein)
P02782	Prostatic steroid-binding protein C1 (Prostatein peptide C1)
P23785	Progranulin (PGRN) (Acrogranin) (Epithelin precursor) (Granulin precursor) (Proepithelin) (PEPI) [Cleaved into: Paragranulin; Granulin-1 (Granulin G); Granulin-2 (Granulin F); Granulin-3 (Epithelin-2) (Granulin B); Granulin-4 (Epithelin-1) (Granulin A); Granulin-5 (Granulin C); Granulin-6 (Granulin D); Granulin-7 (Granulin E)]
P24268	Cathepsin D (EC 3.4.23.5) [Cleaved into: Cathepsin D 12 kDa light chain; Cathepsin D 9 kDa light chain; Cathepsin D 34 kDa heavy chain; Cathepsin D 30 kDa heavy chain]
A0A8I6GDH0	Ig-like domain-containing protein
Q6IRK9	Carboxypeptidase Q (EC 3.4.17.-) (Hematopoietic lineage switch 2 related protein) (Hls2-rp) (Liver annexin-like protein 1) (LAL-1) (Plasma glutamate carboxypeptidase)
A0A8I5ZVJ7	Ig-like domain-containing protein
A0A8I5ZU41	Alpha-amylase (EC 3.2.1.1)
A0A0G2KAJ7	Collagen type XII alpha 1 chain
P32038	Complement factor D (EC 3.4.21.46) (Adipsin) (C3 convertase activator) (Endogenous vascular elastase) (Properdin factor D)
A0A8I6ANP0	Major urinary protein 4, pseudogene 3
P81828	Urinary protein 2 (UP-2) (rUP-2)
O70244	Cubilin (460 kDa receptor) (Glycoprotein 280) (gp280) (Intrinsic factor-cobalamin receptor) (Intrinsic factor-vitamin B12 receptor)
Q7TQ11	Aa1018 (Vitronectin)
Q63041	Alpha-1-macroglobulin (Alpha-1-M) (Alpha-1-macroglobulin 165 kDa subunit) [Cleaved into: Alpha-1-macroglobulin 45 kDa subunit]
A0A8I6A2S5	Heparan sulfate proteoglycan 2
P15684	Aminopeptidase N (AP-N) (rAPN) (EC 3.4.11.2) (Alanyl aminopeptidase) (Aminopeptidase M) (AP-M) (Kidney Zn peptidase) (KZP) (Microsomal aminopeptidase) (CD antigen CD13)
Q62867	Gamma-glutamyl hydrolase (EC 3.4.19.9) (Conjugase) (GH) (Gamma-Glu-X carboxypeptidase)
P27590	Uromodulin (Tamm-Horsfall urinary glycoprotein) (THP) [Cleaved into: Uromodulin, secreted form]
D4A400	Lactoperoxidase (EC 1.11.1.7)
F7EY53	Antithrombin-III (Serpin C1)
P04937	Fibronectin (FN) [Cleaved into: Anastellin]
P22283	Cystatin-related protein 2 (Prostatic 22 kDa glycoprotein P22K15)
A0A8I6AAY0	Ig-like domain-containing protein
P36953	Afamin (Alpha-albumin) (Alpha-Alb)
A0A0G2JTN2	Major urinary protein 4
M0RCN6	Similar to immunoglobulin kappa-chain VK-1
P10959	Carboxylesterase 1C (EC 3.1.1.1) (Carboxyesterase ES-1) (E1) (ES-THET) (Esterase-2) (Liver carboxylesterase 1) (Neutral retinyl ester hydrolase) (NREH) (Retinyl ester hydrolase) (REH)
A0A0G2JTC1	Leukocyte immunoglobulin like receptor A5
A0A8I5ZQ09	Ig-like domain-containing protein
P00884	Fructose-bisphosphate aldolase B (EC 4.1.2.13) (Liver-type aldolase)
Q99041	Protein-glutamine gamma-glutamyltransferase 4 (EC 2.3.2.13) (Dorsal prostate transglutaminase) (Dorsal protein 1) (DP1) (Transglutaminase-4) (TGase-4)
Q6IN22	Cathepsin B (EC 3.4.22.1)
A0A8I6AQ74	Ig-like domain-containing protein
P07522	Pro-epidermal growth factor (EGF) [Cleaved into: Epidermal growth factor]
P08649	Complement C4 [Cleaved into: Complement C4 beta chain; Complement C4 alpha chain; C4a anaphylatoxin; Complement C4 gamma chain]
P05371	Clusterin (Dimeric acid glycoprotein) (DAG) (Sulfated glycoprotein 2) (SGP-2) (Testosterone repressed prostate message 2) (TRPM-2) [Cleaved into: Clusterin beta chain; Clusterin alpha chain]
A0A8I5YC95	Myeloid-derived growth factor
P08723	Prostatic spermine-binding protein (SBP)
D3ZJF9	Alpha-galactosidase (EC 3.2.1.-)
A0A8I5YBU2	Major urinary protein 4
Q6P7A9	Lysosomal alpha-glucosidase (EC 3.2.1.20) (Acid maltase)
Q64319	Amino acid transporter heavy chain SLC3A1 (D2) (Neutral and basic amino acid transport protein) (NBAT) (Solute carrier family 3 member 1) (b(0,+)-type amino acid transporter-related heavy chain) (NAA-TR) (rBAT)
D3ZYE2	Similar to Ig variable region, light chain
P15083	Polymeric immunoglobulin receptor (PIgR) (Poly-Ig receptor) [Cleaved into: Secretory component]
A0A096MK41	Major urinary protein 4
P00787	Cathepsin B (EC 3.4.22.1) (Cathepsin B1) (RSG-2) [Cleaved into: Cathepsin B light chain; Cathepsin B heavy chain]
A0A8J8YF65	N-acetylglucosamine-6-sulfatase (EC 3.1.6.14) (Glucosamine-6-sulfatase)
A0A8I6AB30	Albumin superfamily member 1
A0A8I5ZN60	Ig-like domain-containing protein
M0R7K9	Common salivary protein 1
P80067	Dipeptidyl peptidase 1 (EC 3.4.14.1) (Cathepsin C) (Cathepsin J) (Dipeptidyl peptidase I) (DPP-I) (DPPI) (Dipeptidyl transferase) [Cleaved into: Dipeptidyl peptidase 1 exclusion domain chain (Dipeptidyl peptidase I exclusion domain chain); Dipeptidyl peptidase 1 heavy chain (Dipeptidyl peptidase I heavy chain); Dipeptidyl peptidase 1 light chain (Dipeptidyl peptidase I light chain)]
P06866	Haptoglobin (Liver regeneration-related protein LRRG173) [Cleaved into: Haptoglobin alpha chain; Haptoglobin beta chain]
Q9ESV6	Glyceraldehyde-3-phosphate dehydrogenase, testis-specific (EC 1.2.1.12) (Spermatogenic cell-specific glyceraldehyde 3-phosphate dehydrogenase 2) (GAPDH-2) (Spermatogenic glyceraldehyde-3-phosphate dehydrogenase)
A0A8I6AMF4	Ig-like domain-containing protein
A0A8I5ZMB4	Ribonuclease T2, pseudogene 1
P50115	Protein S100-A8 (Calgranulin-A) (Migration inhibitory factor-related protein 8) (MRP-8) (p8) (S100 calcium-binding protein A8)
A0A8I5ZKD4	NHL repeat containing 3
P29598	Urokinase-type plasminogen activator (U-plasminogen activator) (uPA) (EC 3.4.21.73) [Cleaved into: Urokinase-type plasminogen activator long chain A; Urokinase-type plasminogen activator short chain A; Urokinase-type plasminogen activator chain B]
P28826	Meprin A subunit beta (EC 3.4.24.63) (Endopeptidase-2) (Meprin B)
P07171	Calbindin (Calbindin D28) (D-28K) (Spot 35 protein) (Vitamin D-dependent calcium-binding protein, avian-type)
P47728	Calretinin (CR)
A0A8I6AAG1	Ig-like domain-containing protein
M0RBS2	Alpha-2u-globulin (L type)
P09005	Serine protease inhibitor 2.1 (SPI-2.1)
P08721	Osteopontin (Bone sialoprotein 1) (Secreted phosphoprotein 1) (SPP-1)
D4A6T6	Maternal embryonic leucine zipper kinase (EC 2.7.11.1)
