## Appendix 1, Appendix 2, Appendix 3, Appendix 4 for "Exploring the effects of metformin on the body by urine proteome": Appendix 3. Differentially modified peptides from presence to absence or from absence to presence.xlsx

### Sheet: Sheet1
UniProt ID	Peptide	Modification	C1	C2	C3	C4	C5	The average value of the peptide spectrum in the control group	M1	M2	M3	M4	M5	M6	M7	M8	M9	The average value of the peptide spectrum in the treated group	FC	p-value
P00758	CVEAHKEEVTDLMLCAGEMDGGKDTCK	15,Cys->Arg[C];26,Carbamidomethyl[C]	2	1	1	2	0	1.2	0	0	0	0	0	0	0	0	0	0	0	0.0326779
P02650	NEVNTMLGQSTEELR	6,Met->His[M]	0	0	0	0	0	0	1	1	0	1	2	4	2	0	3	1.55556	∞	0.00807908
P02651	VEQLQKTDVTQQLNTLFQDK	0,NIC[AnyN-term](ICPL[AnyN-term])	0	0	0	0	0	0	2	0	3	1	4	2	0	0	2	1.55556	∞	0.0112355
P02761	DVLENSLGFK	0,CLIP_TRAQ_4[AnyN-term]	0	0	0	0	0	0	1	0	2	0	2	2	2	1	0	1.11111	∞	0.00706284
	EENGSMRVFMQHIDVLENSLGFK	5,BEMAD_ST_2H(6)[S]	0	0	0	0	0	0	12	1	3	0	3	1	4	11	8	4.77778	∞	0.0124338
	FMQHIDVLENSLGFK	3,serotonylation[Q]	0	0	0	0	0	0	0	0	1	2	1	0	2	2	2	1.11111	∞	0.00706284
	FVEYDGGNTFTILK	1,Phe->Arg[F]	0	0	0	0	0	0	1	0	2	1	1	1	0	1	0	0.777778	∞	0.00807908
	IDVLENSLGFK	0,ISD_z+2_ion[AnyN-term];6,Deamidated[N]	0	0	0	0	0	0	0	0	1	1	1	2	0	0	1	0.666667	∞	0.0222039
	IDVLENSLGFK	1,Xle->Cys[I]	0	0	0	0	0	0	0	3	2	0	4	2	0	1	0	1.33333	∞	0.0285092
	LYLVAYKTPEDGEYFVEYDGGNTFTILK	7,AFB1_Dialdehyde[K]	0	0	0	0	0	0	0	2	0	4	0	1	5	1	0	1.44444	∞	0.0499124
	MQHIDVLENSLGFK	0,TNBS[AnyN-term]	0	0	0	0	0	0	3	2	0	0	0	3	7	2	7	2.66667	∞	0.0192562
	SMRVFMQHIDVLENSLGFK	0,NDA[AnyN-term]	0	0	0	0	0	0	3	3	1	0	5	7	3	10	3	3.88889	∞	0.0051396
	TPEDGEYFVEYDGGNTFTILK	0,Unknown_248[AnyN-term]	0	0	0	0	0	0	0	0	1	0	4	1	2	3	0	1.22222	∞	0.0383983
	VFMQHIDVLENSLGFK	5,monomethylphosphothione[H]	0	0	0	0	0	0	2	2	0	1	4	1	2	2	3	1.88889	∞	0.00126037
P02770	AMCTSFQENPTSFLGHYLHEVAR	0,C+12[AnyN-term]	0	0	0	0	0	0	0	1	2	0	1	4	2	0	0	1.11111	∞	0.0403507
	PNAEFAEITK	0,Diethylphosphate[AnyN-term]	0	0	0	0	0	0	2	0	0	5	0	3	0	2	1	1.44444	∞	0.0375019
	QRPEAEAMCTSFQENPTSFLGHYLHEVAR	9,MTSL[C]	0	0	0	0	0	0	2	1	0	5	0	1	2	0	2	1.44444	∞	0.0260247
P02780	LVKPYVQDHFTEK	2,Carbonyl[V]	0	0	0	0	0	0	1	1	3	3	2	0	0	2	0	1.33333	∞	0.0114246
	TLHDYMKLVKPYVQDHFTEK	0,Biotin_Thermo-21328[AnyN-term]	0	1	1	1	1	0.8	0	0	0	0	0	0	0	0	0	0	0	0.0161301
P02782	SEEELKKELEMYNAPPAAVEAK	16,Pro->Thr[P]	0	1	1	1	1	0.8	0	0	0	0	0	0	0	0	0	0	0	0.0161301
P06760	DAVSGLHEDPPR	0,dNIC[AnyN-term]	0	0	0	0	0	0	0	0	6	0	1	2	8	0	7	2.66667	∞	0.0441898
	ESGPTLDMPVPSSFNDITQEAELR	11,Pro->Asn[P]	0	0	0	0	0	0	0	4	0	1	1	4	3	1	1	1.66667	∞	0.0133491
	LLENYHLILDEK	0,TMT6plex[AnyN-term]	0	0	0	0	0	0	0	0	1	0	2	2	2	0	2	1	∞	0.0170717
	MFSEEYQTALLENYHLILDEK	0,ISD_z+2_ion[AnyN-term];1,Oxidation[M]	0	0	0	0	0	0	0	5	6	1	3	2	0	0	7	2.66667	∞	0.0192562
	MFSEEYQTALLENYHLILDEK	5,Glu->Met[E]	0	0	0	0	0	0	1	0	4	0	3	0	0	2	2	1.33333	∞	0.0285092
	MFSEEYQTALLENYHLILDEK	7,Deamidated[Q]	0	0	0	0	0	0	4	4	0	0	1	1	1	0	1	1.33333	∞	0.0352652
	TTPTTYIDDITVTTDVDR	3,Pro->Ser[P]	0	0	0	0	0	0	2	0	14	0	8	0	10	5	11	5.55556	∞	0.0148121
P06866	VMPICLPSK	0,ISD_z+2_ion[AnyN-term];5,Carbamidomethyl[C]	0	0	0	0	0	0	0	1	1	0	1	2	0	0	3	0.888889	∞	0.0352652
P08723	YKEFLLEDGEHVTQVSGTR	2,Lys->Met[K]	0	0	0	0	0	0	0	1	0	0	1	2	3	2	0	1	∞	0.0277844
P10959	GNWAHLDQLAALR	3,Trp->Oxolactone[W]	0	0	0	0	0	0	0	1	7	0	0	10	5	3	0	2.88889	∞	0.0467454
	QTVQGDHGDEIFSVFGTPFLK	1,serotonylation[Q]	0	0	0	0	0	0	1	1	2	0	0	1	1	0	0	0.666667	∞	0.0222039
P13432	NPPTQLHSTEQANTK	0,Succinyl[AnyN-term]	0	0	0	0	0	0	1	3	3	0	5	2	6	0	4	2.66667	∞	0.005456
P15684	KGASVLRMLSSFLTEDLFK	5,Carbonyl[V]	0	0	0	0	0	0	0	2	0	0	1	1	2	2	0	0.888889	∞	0.0207114
P17475	AFSVNFADSEEAKK	2,Phe->Asp[F]	0	0	0	0	0	0	2	2	2	0	0	2	1	1	2	1.33333	∞	0.00171287
P20059	ECHRGECQSEGVLFFQGNR	9,Glucuronyl[S]	0	0	0	0	0	0	0	1	1	0	2	0	1	0	1	0.666667	∞	0.0222039
	FNPVTGEVPPR	0,C+12[AnyN-term]	1	1	1	1	0	0.8	0	0	0	0	0	0	0	0	0	0	0	0.0161301
P22282	ICYFVVYPDYIEQNIHAVR	0,Unknown_250[AnyN-term]	0	0	0	0	0	0	0	2	3	0	0	1	2	0	1	1	∞	0.0277844
P23680	SPSIVLGQEQDTYGGGFDK	1,O-Et-N-diMePhospho[S]	0	0	0	0	0	0	1	1	0	1	0	0	1	0	2	0.666667	∞	0.0222039
	SSPSIVLGQEQDTYGGGFDK	9,Gln->Xle[Q]	0	0	0	0	0	0	1	0	2	2	2	2	0	0	2	1.22222	∞	0.00544251
P24268	FYLNRDPTGQPGGELMLGGTDSR	0,TMT6plex[AnyN-term]	0	0	0	0	0	0	0	6	4	3	0	0	3	2	1	2.11111	∞	0.0162418
P27590	STDYGAGYSCDSDMHGWYR	1,monomethylphosphothione[S]	0	0	0	0	0	0	0	0	2	0	0	1	2	1	2	0.888889	∞	0.0207114
P32038	DEVVQVLLGAHSLSSPEPYK	3,Val->Ser[V]	0	0	0	0	0	0	0	1	1	1	1	6	0	2	1	1.44444	∞	0.0436173
P36373	CSSNNYQVWLGR	1,Trioxidation[C]	0	0	0	0	0	0	0	1	0	0	2	1	0	3	2	1	∞	0.0277844
	PGDDHSNDLMLLHLSQPADITDGVK	0,CAF[AnyN-term]	0	0	0	0	0	0	0	2	0	0	2	1	1	0	2	0.888889	∞	0.0207114
P36953	IANDAIQDMLCDMK	9,Oxidation[M];11,Carbamidomethyl[C]	3	0	2	2	2	1.8	0	0	0	0	0	0	0	0	0	0	0	0.0213116
P42854	GLHDPTLGQEPNR	6,Hex(1)Pent(1)[T]	0	0	0	0	0	0	4	2	3	0	4	2	4	2	4	2.77778	∞	0.000332118
	SSGNSGQNVWIGLHDPTLGQEPNR	1,Formyl[S](Ser->Asp[S])	0	0	0	0	0	0	4	2	0	0	5	9	2	0	0	2.44444	∞	0.0448403
P50115	MVTTECPQFVQNK	6,Carbamidomethyl[C]	0	0	0	0	0	0	11	11	0	0	5	0	0	13	1	4.55556	∞	0.0403322
P80067	LVGYGKDPVTGLDYWIVK	4,Bromo[Y]	0	0	0	0	0	0	0	2	1	0	1	0	1	0	3	0.888889	∞	0.0352652
P81827	DEICAWVVVTTR	4,Sulfo[C]	0	0	0	0	0	0	0	0	3	4	1	1	2	0	0	1.22222	∞	0.0383983
	EICAWVVVTTR	0,Dansyl[AnyN-term]	0	0	0	0	0	0	0	2	7	0	0	2	6	0	8	2.77778	∞	0.0358666
	ICQTYPDEICAWVVVTTR	10,Carbamidomethyl[C]	0	0	0	0	0	0	2	3	33	6	4	11	29	6	37	14.5556	∞	0.0152535
	ICQTYPDEICAWVVVTTR	2,Carbamidomethyl[C]	0	0	0	0	0	0	2	0	3	0	1	2	2	0	5	1.66667	∞	0.0166831
P81828	CFRCTSFDSTGFCHVGR	1,Carbamidomethyl[C];4,GG[C](Dicarbamidomethyl[C]);13,Carbamidomethyl[C]	0	0	0	0	0	0	0	2	6	1	0	1	0	1	3	1.55556	∞	0.0431107
	DEICAWVVVTTR	4,Sulfo[C]	0	0	0	0	0	0	0	0	3	4	1	1	2	0	0	1.22222	∞	0.0383983
	EICAWVVVTTR	0,Dansyl[AnyN-term]	0	0	0	0	0	0	0	2	7	0	0	2	6	0	8	2.77778	∞	0.0358666
	QCFRCTSFDSTGFCHVGR	2,GG[C](Dicarbamidomethyl[C]);5,Carbamidomethyl[C];14,Carbamidomethyl[C]	0	0	0	0	0	0	0	0	0	3	1	1	0	1	1	0.777778	∞	0.0431107
P83121	DEICAWVVVTTR	4,Sulfo[C]	0	0	0	0	0	0	0	0	3	4	1	1	2	0	0	1.22222	∞	0.0383983
	EICAWVVVTTR	0,Dansyl[AnyN-term]	0	0	0	0	0	0	0	2	7	0	0	2	6	0	8	2.77778	∞	0.0358666
	HICQTYPDEICAWVVVTTR	0,CAF[AnyN-term]	0	0	0	0	0	0	0	1	5	0	0	1	0	2	3	1.33333	∞	0.0497356
	ICQTYPDEICAWVVVTTR	10,Carbamidomethyl[C]	0	0	0	0	0	0	2	3	33	6	4	11	29	6	37	14.5556	∞	0.0152535
	ICQTYPDEICAWVVVTTR	2,Carbamidomethyl[C]	0	0	0	0	0	0	2	0	3	0	1	2	2	0	5	1.66667	∞	0.0166831
P98158	GCSYPPCHANQFTCQNGR	7,GG[C](Dicarbamidomethyl[C]);14,Carbamidomethyl[C];16,Deamidated[N]	2	1	0	1	1	1	0	0	0	0	0	0	0	0	0	0	0	0.0341094
	MTHPFGLTVFK	1,Oxidation[M]	1	1	0	2	1	1	0	0	0	0	0	0	0	0	0	0	0	0.0341094
Q62867	LDLNDAQYETLFR	1,Xle->Met[L]	0	0	0	0	0	0	0	1	2	2	0	0	1	0	2	0.888889	∞	0.0207114
Q63041	QSIYNLLPQKAEQGAYLGPLPYK	0,TNBS[AnyN-term]	0	0	0	0	0	0	0	0	8	0	3	2	10	2	7	3.55556	∞	0.0232507
Q64230	DDADWVHEDSSQPGQVDHTLVG	19,Pentose[T]	0	0	0	0	0	0	1	1	2	1	0	1	0	0	1	0.777778	∞	0.00807908
Q99041	PLTNIKFSVESLGLNNMK	0,ISD_z+2_ion[AnyN-term]	0	0	0	0	0	0	3	1	0	5	5	0	0	1	2	1.88889	∞	0.0233852
Q9R0T4	TGPGADKPPVGVFIIER	0,SPITC[AnyN-term]	0	0	0	0	0	0	3	5	3	1	3	1	0	4	0	2.22222	∞	0.00578759
A0A096MIX6	FVQHIDVLENSLGFK	0,Succinyl[AnyN-term]	0	0	0	0	0	0	1	2	1	0	5	1	7	2	4	2.55556	∞	0.010274
	PKIGEYFLEYDGGNTFTILK	0,NDA[AnyN-term]	0	0	0	0	0	0	1	2	0	2	2	0	0	2	3	1.33333	∞	0.00721228
	RFFVQHIDVLENSLGFK	0,Succinyl_2H(4)[AnyN-term]	0	0	0	0	0	0	0	0	0	0	3	1	2	1	1	0.888889	∞	0.0352652
A0A096MJR3	CTEFSLVAYK	1,Cys->Tyr[C]	0	0	0	0	0	0	2	0	3	0	5	0	2	0	2	1.55556	∞	0.0278433
	ENGVCTEFSLVAYK	5,Carbamidomethyl[C]	0	0	0	0	0	0	6	3	33	1	11	3	25	1	23	11.7778	∞	0.0192982
	LMDLYSRTKDLSSDIK	0,GIST-Quat_2H(3)[AnyN-term]	0	0	0	0	0	0	0	2	0	0	0	5	4	2	3	1.77778	∞	0.0241191
	NGEYFVEYDGGNTFNILK	4,Tyr->Arg[Y]	0	0	0	0	0	0	1	1	1	0	1	2	0	0	1	0.777778	∞	0.00807908
A0A0G2JTC1	TNKAQFLISSIEQQHGGIYR	10,Hex(1)Pent(1)[S]	0	0	0	0	0	0	1	0	0	0	1	0	1	2	1	0.666667	∞	0.0222039
A0A0G2JTN2	EFSLVAYKTPKDGEYFVEYDGGNTFTILK	14,GluGluGlu[E]	0	0	0	0	0	0	1	2	1	0	1	0	0	1	0	0.666667	∞	0.0222039
	LCVAHGITR	2,Diethylphosphothione[C]	0	0	0	0	0	0	0	1	0	0	1	1	2	1	0	0.666667	∞	0.0222039
	VAHGITRDNIIDLTK	0,Galactosyl[AnyN-term]	0	0	0	0	0	0	0	0	1	0	0	1	2	2	1	0.777778	∞	0.0231978
A0A0G2KAF5	SCAASGPQPFLLFANSQDIR	2,Cys->His[C]	0	0	0	0	0	0	0	5	0	4	0	0	2	5	8	2.66667	∞	0.0268863
A0A0G2KAJ7	DPIDEYTTVPGR	0,ICPL_13C(6)2H(4)[AnyN-term]	0	0	0	0	0	0	0	2	3	3	0	0	2	0	1	1.22222	∞	0.0226046
	TTNSLSVAWDHADGPVQQYR	1,PhosphoHex(2)[T]	0	0	0	0	0	0	0	4	1	0	1	1	0	1	3	1.22222	∞	0.0302015
A0A8I5YC95	PLKSEEFEVTK	11,FTC[K]	0	0	0	0	0	0	0	1	2	3	0	0	1	0	2	1	∞	0.0277844
A0A8I5ZMB4	DLYKQIDLNSVLQK	0,Methylthio[AnyN-term]	0	0	0	0	0	0	1	0	3	0	0	2	1	4	0	1.22222	∞	0.0383983
A0A8I5ZQ09	GATSLADGVPSR	0,Hex[AnyN-term]	0	0	0	0	0	0	0	1	2	1	2	0	4	1	0	1.22222	∞	0.0226046
A0A8I6AAY0	ASQNVGTNVDWYQQK	5,Val->Glu[V]	0	0	0	0	0	0	0	3	6	3	2	0	0	0	3	1.88889	∞	0.0265143
A0A8I6AB30	EACFQQEGPQLIMR	0,Propyl[AnyN-term]	2	1	1	0	1	1	0	0	0	0	0	0	0	0	0	0	0	0.0341094
A0A8I6ABS4	GEYFVEHDGGNTFTILK	1,Gly->Phe[G]	0	0	0	0	0	0	1	1	19	3	0	10	16	0	2	5.77778	∞	0.0459595
	YKTPKDGEYFVEHDGGNTFTILK	3,Hex(1)HexNAc(1)[T]	0	0	0	0	0	0	1	6	13	4	1	0	0	0	6	3.44444	∞	0.0453243
A0A8I6AJN1	DGETFQLMNLLGR	8,Oxidation[M]	0	0	0	0	0	0	2	0	20	0	5	1	10	0	11	5.44444	∞	0.0461861
	LDVDKLNGDWFSIVMASDKR	0,NDA[AnyN-term]	0	0	0	0	0	0	0	1	1	0	0	3	1	0	1	0.777778	∞	0.0431107
	LDVDKLNGDWFSIVMASDKR	6,Xle->Val[L]	0	0	0	0	0	0	0	2	2	1	4	6	3	0	2	2.22222	∞	0.00846212
A0A8I6AQ74	CRASEDIYSNLAWYQQK	1,Carboxymethyl[C]	0	0	0	0	0	0	0	2	4	0	0	3	1	2	7	2.11111	∞	0.0256348
A0A8I6ARV9	PCTNTTAPSTYLNNPYVR	2,Carboxymethyl[C]	3	2	1	2	0	1.6	0	0	0	0	0	0	0	0	0	0	0	0.0349197
	PWLVDYGESGEQVAGFVK	0,BITC[AnyN-term]	0	0	0	0	0	0	2	4	0	1	1	0	1	1	1	1.22222	∞	0.0158006
A0A8I6GDH0	LWLHDAQCDIQMTQSPPSLSASLGDK	13,Dehydrated[T]	0	0	0	0	0	0	0	0	2	0	2	1	4	1	2	1.33333	∞	0.0164661
D4A400	ASEQILLATSHTLFIR	4,Gln->Cys[Q]	0	0	0	0	0	0	1	1	0	3	2	0	2	0	0	1	∞	0.0277844
F1LQM1	EEANSERGNLDVDKLNGDWFSIVVASNK	14,AFB1_Dialdehyde[K]	0	0	0	0	0	0	3	3	0	3	0	1	2	0	1	1.44444	∞	0.0117011
F1M8F5	EVFSQQADLSR	3,Phe->CamCys[F]	0	0	0	0	0	0	1	1	0	1	0	0	1	0	1	0.555556	∞	0.0133491
F7EY53	RDDLFVSDAFHK	0,AccQTag[AnyN-term]	0	0	0	0	0	0	0	1	3	0	0	0	2	1	2	1	∞	0.0277844
	TNFYQHLADSK	0,TMT2plex[AnyN-term]	0	0	0	0	0	0	0	1	2	0	0	0	2	3	2	1.11111	∞	0.0212445
G3V615	WDGQTAICDDGAGYCPNPGIPIGTR	8,HN3_mustard[C]	0	0	0	0	0	0	1	4	1	1	4	3	1	0	2	1.88889	∞	0.00454422
M0R7K9	GNNWSQEYGSSGR	0,TMAB_2H(9)[AnyN-term]	0	0	0	0	0	0	3	0	1	0	1	1	2	0	0	0.888889	∞	0.0352652
Q78E14	FTFRIKENGVCTEFSLVADK	0,NDA[AnyN-term]	0	0	0	0	0	0	0	1	0	0	0	2	4	5	1	1.44444	∞	0.0499124
	VMFHLVNVNNGETFQLMELYGR	9,Hex(3)[N]	0	0	0	0	0	0	0	0	1	2	1	3	0	0	1	0.888889	∞	0.0352652
