## Appendix 1, Appendix 2, Appendix 3, Appendix 4 for "Exploring the effects of metformin on the body by urine proteome": Appendix 4. Proteins where the differentially modified peptides from presence to absence or from absence to presence are located.xlsx

### Sheet: Sheet1
UniProt ID	Protein name
P20059	Hemopexin
P02782	Prostatic steroid-binding protein C1 (Prostatein peptide C1)
P02780	Secretoglobin family 2A member 2 (C3.1) (Prostatein peptide C3) (Prostatic steroid-binding protein C3)
P36953	Afamin (Alpha-albumin) (Alpha-Alb)
P00758	Kallikrein-1 (EC 3.4.21.35) (Gamma-NGF) (Nerve growth factor gamma chain) (PS kallikrein) (Pancreatic kallikrein) (RGK-1) (rK-1) (Tissue kallikrein) (True tissue kallikrein) (True kallikrein) [Cleaved into: Nerve growth factor gamma chain 1; Nerve growth factor gamma chain 2]
A0A8I6AB30	Albumin superfamily member 1
P98158	Low-density lipoprotein receptor-related protein 2 (LRP-2) (Glycoprotein 330) (gp330) (Megalin)
A0A8I6ARV9	Carboxypeptidase (EC 3.4.16.-)
P42854	Regenerating islet-derived protein 3-gamma (REG-3-gamma) (Pancreatitis-associated protein 3) (Regenerating islet-derived protein III-gamma) (Reg III-gamma) [Cleaved into: Regenerating islet-derived protein 3-gamma 16.5 kDa form; Regenerating islet-derived protein 3-gamma 15 kDa form]
P02761	Major urinary protein (MUP) (Allergen Rat n I) (Alpha(2)-euglobulin) (Alpha-2u-globulin) (alpha-2u globulin PGCL1) (allergen Rat n 1) [Cleaved into: 15.5 kDa fatty acid-binding protein (15.5 kDa FABP)]
P17475	Alpha-1-antiproteinase (Alpha-1-antitrypsin) (Alpha-1-proteinase inhibitor) (Serpin A1)
G3V615	Complement factor B (EC 3.4.21.47) (C3/C5 convertase)
P23680	Serum amyloid P-component (SAP)
P13432	SMR1 protein (VCS-alpha 1) [Cleaved into: SMR1-related undecapeptide; SMR1-related hexapeptide; Sialorphin (SMR1-related pentapeptide); Submandibular gland peptide T (SGP-T)]
Q9R0T4	Cadherin-1 (Epithelial cadherin) (E-cadherin) (Uvomorulin) (CD antigen CD324) [Cleaved into: E-Cad/CTF1; E-Cad/CTF2; E-Cad/CTF3]
A0A096MIX6	Alpha-2u-globulin (L type)
Q64230	Meprin A subunit alpha (EC 3.4.24.18) (Endopeptidase-2) (Endopeptidase-24.18 subunit alpha) (E-24.18) (MEP-1)
P02650	Apolipoprotein E (Apo-E)
A0A096MJR3	Major urinary protein 4, pseudogene 6
A0A8I6AJN1	Alpha-2u-globulin (L type)
P02651	Apolipoprotein A-IV (Apo-AIV) (ApoA-IV) (Apolipoprotein A4)
F1LQM1	Alpha-2u-globulin (L type)
P06760	Beta-glucuronidase (EC 3.2.1.31)
F1M8F5	Serine (or cysteine) peptidase inhibitor, clade A, member 3A
P81827	Urinary protein 1 (UP-1) (rUP-1) (Liver regeneration-related protein LRRG05)
P83121	Urinary protein 3 (UP-3) (rUP-3)
P24268	Cathepsin D (EC 3.4.23.5) [Cleaved into: Cathepsin D 12 kDa light chain; Cathepsin D 9 kDa light chain; Cathepsin D 34 kDa heavy chain; Cathepsin D 30 kDa heavy chain]
A0A8I6GDH0	Ig-like domain-containing protein
P15684	Aminopeptidase N (AP-N) (rAPN) (EC 3.4.11.2) (Alanyl aminopeptidase) (Aminopeptidase M) (AP-M) (Kidney Zn peptidase) (KZP) (Microsomal aminopeptidase) (CD antigen CD13)
Q62867	Gamma-glutamyl hydrolase (EC 3.4.19.9) (Conjugase) (GH) (Gamma-Glu-X carboxypeptidase)
P36373	Glandular kallikrein-7, submandibular/renal (rGK-7) (EC 3.4.21.35) (Esterase B) (Kallikrein-related protein K1) (Proteinase A) (RSKG-7) (Tissue kallikrein)
P27590	Uromodulin (Tamm-Horsfall urinary glycoprotein) (THP) [Cleaved into: Uromodulin, secreted form]
F7EY53	Antithrombin-III (Serpin C1)
A0A0G2JTN2	Major urinary protein 4
P10959	Carboxylesterase 1C (EC 3.1.1.1) (Carboxyesterase ES-1) (E1) (ES-THET) (Esterase-2) (Liver carboxylesterase 1) (Neutral retinyl ester hydrolase) (NREH) (Retinyl ester hydrolase) (REH)
A0A0G2JTC1	Leukocyte immunoglobulin like receptor A5
A0A8I5ZQ09	Ig-like domain-containing protein
A0A0G2KAJ7	Collagen type XII alpha 1 chain
Q63041	Alpha-1-macroglobulin (Alpha-1-M) (Alpha-1-macroglobulin 165 kDa subunit) [Cleaved into: Alpha-1-macroglobulin 45 kDa subunit]
Q99041	Protein-glutamine gamma-glutamyltransferase 4 (EC 2.3.2.13) (Dorsal prostate transglutaminase) (Dorsal protein 1) (DP1) (Transglutaminase-4) (TGase-4)
A0A8I6AQ74	Ig-like domain-containing protein
P02770	Albumin
A0A8I6AAY0	Ig-like domain-containing protein
A0A0G2KAF5	Pro-epidermal growth factor
D4A400	Lactoperoxidase (EC 1.11.1.7)
P22282	Cystatin-related protein 1 (CRP-1) (Androgen-regulated 20 kDa protein) (Prostatic 22 kDa glycoprotein P22K16/P22K20)
A0A8I5YC95	Myeloid-derived growth factor
P08723	Prostatic spermine-binding protein (SBP)
M0R7K9	Common salivary protein 1
P80067	Dipeptidyl peptidase 1 (EC 3.4.14.1) (Cathepsin C) (Cathepsin J) (Dipeptidyl peptidase I) (DPP-I) (DPPI) (Dipeptidyl transferase) [Cleaved into: Dipeptidyl peptidase 1 exclusion domain chain (Dipeptidyl peptidase I exclusion domain chain); Dipeptidyl peptidase 1 heavy chain (Dipeptidyl peptidase I heavy chain); Dipeptidyl peptidase 1 light chain (Dipeptidyl peptidase I light chain)]
Q78E14	Alpha-2u globulin PGCL4 (Obp3 protein)
P06866	Haptoglobin (Liver regeneration-related protein LRRG173) [Cleaved into: Haptoglobin alpha chain; Haptoglobin beta chain]
P81828	Urinary protein 2 (UP-2) (rUP-2)
A0A8I5ZMB4	Ribonuclease T2, pseudogene 1
P50115	Protein S100-A8 (Calgranulin-A) (Migration inhibitory factor-related protein 8) (MRP-8) (p8) (S100 calcium-binding protein A8)
P32038	Complement factor D (EC 3.4.21.46) (Adipsin) (C3 convertase activator) (Endogenous vascular elastase) (Properdin factor D)
A0A8I6ABS4	Alpha-2u globulin PGCL3 (Major urinary protein 4)
